# Lessons learned from applying eDNA surveying to diadromous fish detection across the north-east Atlantic region

**DOI:** 10.1101/2025.01.31.635873

**Authors:** Mukesh Bhendarkar, Cristina Claver, Iñaki Mendibil, Natalia Fraija-Fernández, David J. Nachón, Phil I. Davison, Tea Bašić, Ciara O’Leary, William K Roche, Iker Azpiroz, Marie-Laure Acolas, Aitor Lekuona, José Ardaiz, Estibaliz Diaz, Patrick Lambert, Geraldine Lassalle, Naiara Rodriguez-Ezpeleta

## Abstract

Regular monitoring of diadromous fishes is critical to inform their management and conservation. Yet, the *in-situ* data collection these species is challenging due to their complex life cycle and low abundance. Focusing on the sea lamprey (*Petromyzon marinus*, Petromyzontidae) and the European shads (*Alosa alosa* and *A. fallax*, Clupeidae), emblematic diadromous fishes in the Northeast Atlantic region, this study leverages the use of water environmental DNA (eDNA) samples to monitor their distribution range. For that aim, we developed quantitative PCR (qPCR) and digital PCR (dPCR) assays and applied them to detect sea lamprey and European shad DNA in a network of 44 river basins across Spain, France, Ireland, and the UK. We found that qPCR efficiently detected presence/absence of shads, while the higher sensitivity of dPCR was essential for detecting the lower abundant and partly sessile behaving sea lamprey in the amount of water collected. Moreover, sea lamprey showed significantly lower eDNA copies per litre of water compared to shads, probably due to their larvae spending several years burrowed within soft sediments, reducing eDNA shedding into the water column. The integration of historical datasets with this snapshot wide-ranging study enhances our understanding of the distribution of sea lamprey and European shad in Atlantic rivers. Importantly, the lessons learned within this international collaboration are critical towards a prevailing framework for conservation of migratory fishes, highlighting the need of well-designed sampling strategies coupled with species-specific assays applied to eDNA samples to bust long-term monitoring efforts of diadromous species.
