## Supplementary material for "Lessons learned from applying eDNA surveying to diadromous fish detection across the north-east Atlantic region": resulting in a total of 313 samples (Figure 1; Table S1). The

### Sheet: River-estuaries
	Table S1: Sample sites classified per river basin and region. Number of samples collected per site are indicated as well as their location with respect to sea, 1 being the closest point to the sea. The presence of an obstacle downstream and its passability is also indicated. Previous evidence of the presence of the species is indicated by showing the type of evidence (for articles and reports, re…
Number in Figure 1	Order from sea	Site	Number of samples	(Example of) Sampl Id	lat	lon	Region	River/Estuary	Sampling date	Downstream barrier	Shad evidence	Shad Expected	Lamprey evidence	Lamprey Expected
31	1	Artibai-PUENTE	2	IM20EDAMAME/04/058_A	43.3202	-2.4538	Basque Coast	Artibai	2020-06-22	Passable	NA	Unknown	NA	Unknown
	2	Artibai-FREZADERO POTENCIAL	2	IM20EDAMAME/04/059_A	43.3131	-2.45539	Basque Coast	Artibai	2020-06-22	Passable	NA	Unknown	NA	Unknown
	3	Artibai-ABAJO AZUD	2	IM20EDAMAME/04/060_A	43.3128	-2.46076	Basque Coast	Artibai	2020-06-22	Impassable	NA	Not expected	NA	Not expected
37	1	Barbadun-FREZADERO POTENCIAL	2	IM20EDAMAME/04/050_A	43.3125	-3.12002	Basque Coast	Barbadun	2020-06-10	Passable	NA	Unknown	NA	Unknown
	2	Barbadun-FREZADERO BAJO CRUCE	2	IM20EDAMAME/04/051_A	43.3028	-3.12148	Basque Coast	Barbadun	2020-06-10	Passable	NA	Unknown	NA	Unknown
	3	Barbadun-BAJO AZUD INFRANQUEABLE	2	IM20EDAMAME/04/052_A	43.2959	-3.12559	Basque Coast	Barbadun	2020-06-10	Good permeability	NA	Unknown	NA	Unknown
25	E1	Bidasoa Interior 02	1	IM19EDAMAME/03/006	43.3423	-1.76924	Basque Coast	Bidasoa estuary	2019-09-23	NA	NA	NA	NA	NA
	E2	Bidasoa Interior 01	1	IM19EDAMAME/03/005	43.3492	-1.78448	Basque Coast	Bidasoa estuary	2019-09-23	NA	NA	NA	NA	NA
	E3	Bidasoa Medio	1	IM19EDAMAME/03/007	43.3638	-1.78017	Basque Coast	Bidasoa estuary	2019-09-23	NA	NA	NA	NA	NA
	E4	Bidasoa Exterior	1	IM19EDAMAME/03/008	43.3754	-1.78983	Basque Coast	Bidasoa estuary	2019-09-23	NA	NA	NA	NA	NA
	E5	BIOMAN_2019 (43,42/-1,83)	1	IM19EDAMAME/02/028	43.42	-1.83	Basque Coast	Bidasoa estuary	2019-05-15	NA	NA	NA	NA	NA
	1	Bidasoa-SAN MIGUEL-PIRAGUAS	12	IM19EDAMAME/04A/001_A	43.3116	-1.73712	Basque Coast	Bidasoa	18/06/2019 ;05/05/2020; 20/05/2020; 01/06/2020	Passable	Visual records (1)	Expected	Electrofishing records (2)	Expected
	2	Bidasoa-ABAJO MUGA NAVARRA	12	IM19EDAMAME/04A/002_A	43.2964	-1.72997	Basque Coast	Bidasoa	18/06/2019; 20/05/2020; 22/06/2020;24/06/2020	Passable	Visual records (1)	Expected	Electrofishing records (2)	Expected
	3	Bidasoa-Station3	8	IM20EDAMAME/04/037_A	43.2905	-1.71239	Basque Coast	Bidasoa	05/05/2020; 20/05/2020; 01/06/2020; 22/06/2020	Passable	Visual records (1)	Expected	Visual records (2)	Expected
34	1	Butroe-ABAJO AZUD ARBINA	2	IM20EDAMAME/04/069_A	43.3818	-2.92074	Basque Coast	Butroe	2020-06-24	Passable	NA	Unknown	NA	Unknown
30	E1	Deba Interior	1	IM19EDAMAME/03/009	43.2928	-2.36285	Basque Coast	Deba estuary	2019-09-23	NA	NA	NA	NA	NA
	E2	Deba Medio	1	IM19EDAMAME/03/010	43.2942	-2.35609	Basque Coast	Deba estuary	2019-09-23	NA	NA	NA	NA	NA
	E3	Deba Exterior	1	IM19EDAMAME/03/011	43.3002	-2.35437	Basque Coast	Deba estuary	2019-09-23	NA	NA	NA	NA	NA
	1	Deba-AB. MENDARO	4	IM19EDAMAME/04A/003_A	43.2562	-2.38725	Basque Coast	Deba	19/06/2019; 01/06/2020	Passable	Visual records (1)	Expected	No electrofishing records (3)	Not expected
	2	Deba-ABAJO CH ALZOLA	4	IM19EDAMAME/04A/004_A	43.2368	-2.40064	Basque Coast	Deba	19/06/2019; 01/06/2020	Good permeability	Visual records (1)	Expected	NA	Unknown
	3	Deba-ARRIBA AZUD CH ALZOLA	4	IM19EDAMAME/04A/005_A	43.2255	-2.40922	Basque Coast	Deba	19/06/2019; 01/06/2020	Medium-low permeability	NA	Unknown	NA	Not expected
	4	Deba-ARRIBA AZUD CH BARRENA BERRI	2	IM19EDAMAME/04A/006_A	43.2034	-2.42892	Basque Coast	Deba	2019-06-19	Impassable	NA	Not expected	NA	Not expected
35	1	Ibaizabal-ABAJO AZUD	2	IM20EDAMAME/04/049_A	43.2432	-2.92133	Basque Coast	Ibaizabal	2020-06-10	Passable	NA	Unknown	NA	Unknown
36	1	Kadagua-ABAJO AZUD	2	IM20EDAMAME/04/053_A	43.2515	-2.97518	Basque Coast	Kadagua	2020-06-10	Passable	Electrofising records (1)	Expected	ref	Unknown
	2	Kadagua-ARRIBA ALONSOTEGI	2	IM20EDAMAME/04/054_A	43.235	-3.01445	Basque Coast	Kadagua	2020-06-10	Impassable	NA	Not expected	NA	Not expected
	3	Kadagua-ARRIBA PRESA PESCA EHU	2	IM20EDAMAME/04/055_A	43.2277	-3.01635	Basque Coast	Kadagua	2020-06-10	Impassable	NA	Not expected	NA	Not expected
32	1	Lea-ABAJO TRAMPA	2	IM20EDAMAME/04/066_A	43.3487	-2.5026	Basque Coast	Lea	2020-06-24	Passable	NA	Unknown	NA	Unknown
	2	Lea-ABAJO ESTACION AFORO	2	IM20EDAMAME/04/067_A	43.3437	-2.50688	Basque Coast	Lea	2020-06-24	Good permeability	NA	Unknown	NA	Unknown
	3	Lea-ABAJO AZUD-DUDA	2	IM20EDAMAME/04/068_A	43.3396	-2.51342	Basque Coast	Lea	2020-06-24	Medium-low permeability	NA	Unknown	NA	Unknown
26	E1	Oiartzun Interior 01	1	IM19EDAMAME/03/001	43.3229	-1.90663	Basque Coast	Oiartzun estuary	2019-09-23	NA	NA	NA	NA	NA
	E2	Oiartzun Interior 02	1	IM19EDAMAME/03/002	43.3245	-1.92326	Basque Coast	Oiartzun estuary	2019-09-23	NA	NA	NA	NA	NA
	E3	Oiartzun Medio	1	IM19EDAMAME/03/003	43.3249	-1.91902	Basque Coast	Oiartzun estuary	2019-09-23	NA	NA	NA	NA	NA
	E4	Oiartzun Exterioir	1	IM19EDAMAME/03/004	43.3319	-1.92421	Basque Coast	Oiartzun estuary	2019-09-23	NA	NA	NA	NA	NA
	1	Oiartzun-ABAJO ESTACION AFORO-LA FANDERIA	4	IM19EDAMAME/04A/007_A	43.3078	-1.88432	Basque Coast	Oiartzun	19/06/2019; 22/06/2020	Medium permeability	NA	Unknown	NA	Unknown
	2	Oiartzun-ARRIBA RAMPA FANDERIA	4	IM19EDAMAME/04A/008_A	43.3041	-1.88514	Basque Coast	Oiartzun	19/06/2019; 22/06/2020	Medium permeability	NA	Unknown	NA	Unknown
33	1	Oka-ABAJO AZUD	2	IM20EDAMAME/04/064_A	43.3128	-2.67149	Basque Coast	Oka	2020-06-24	Passable	NA	Unknown	NA	Unknown
	2	Oka-FREZADERO POTENCIAL	2	IM20EDAMAME/04/065_A	43.3038	-2.67663	Basque Coast	Oka	2020-06-24	Medium-low permeability	NA	Unknown	NA	Unknown
28	1	Oria-ALTXERRI	2	IM19EDAMAME/03/027_A	43.2684	-2.13355	Basque Coast	Oria	2019-10-09	Passable	No visual records (4)	Not expected	No visual records (4)	Not expected
	2	Oria-SAN_PEDRO	2	IM19EDAMAME/03/029_A	43.2438	-2.11811	Basque Coast	Oria	2019-10-09	Passable	No visual records (4)	Not expected	No visual records (4)	Not expected
	3	Oria-ABAJO AZUD ORBELDI	2	IM20EDAMAME/04/044_A	43.2637	-2.05137	Basque Coast	Oria	19/06/2019; 04/06/2020	Passable	Visual records (1,5)	Expected	NA	Unknown
	4	Oria-ZUBIETA	4	IM20EDAMAME/04/045_A	43.2756	-2.03393	Basque Coast	Oria	19/06/2019; 04/06/2020	Medium-low	No visual records (4)	Not expected	No visual records (4)	Not expected
	5	Oria-ZUBIETA	2	IM19EDAMAME/03/031_A	43.2723	-2.02999	Basque Coast	Oria	19/06/2019; 10/10/2019	Medium-low	No visual records (4)	Not expected	No visual records (4)	Not expected
	6	Oria-ABAJO AZUD BRUNET	6	IM20EDAMAME/04/046_A	43.2503	-2.02121	Basque Coast	Oria	19/06/2019; 10/10/2019	Medium-low	No visual records (4)	Not expected	No visual records (4)	Not expected
	7	Oria-ABAJO AZUD BAZKARDO	2	IM19EDAMAME/04A/012_A	43.2356	-2.02883	Basque Coast	Oria	2019-06-19	Medium-low	No visual records (4)	Not expected	No visual records (4)	Not expected
	8	Oria-ANDOAIN	2	IM19EDAMAME/03/019_A	43.2173	-2.02258	Basque Coast	Oria	2019-10-07	Medium-low	No visual records (4)	Not expected	No visual records (4)	Not expected
	9	Oria-AMAROZ	6	IM19EDAMAME/03/021_A	43.1286	-2.08273	Basque Coast	Oria	2019-10-08	Medium-low	No visual records (4)	Not expected	No visual records (4)	Not expected
	10	Oria-LEGORRETA	2	IM19EDAMAME/03/033_A	43.0847	-2.15359	Basque Coast	Oria	2019-10-11	Medium-low	No visual records (4)	Not expected	No visual records (4)	Not expected
	11	Oria-ORDIZIA	4	IM19EDAMAME/03/023_A	43.064	-2.17075	Basque Coast	Oria	2019-10-08	Impassable	NA	Not expected	NA	Not expected
	12	Oria-ZALDIBIA	2	IM19EDAMAME/03/025_A	43.0492	-2.1605	Basque Coast	Oria	2019-10-08	Impassable	NA	Not expected	NA	Not expected
	13	Oria-ZEGAMA	2	IM19EDAMAME/03/035_A	42.9865	-2.27957	Basque Coast	Oria	2019-10-11	Impassable	NA	Not expected	NA	Not expected
29	E1	Urola Interior	1	IM19EDAMAME/03/012	43.2893	-2.24445	Basque Coast	Urola estuary	2019-09-23	NA	NA	NA	NA	NA
	E2	Urola Medio	1	IM19EDAMAME/03/013	43.2945	-2.25143	Basque Coast	Urola estuary	2019-09-23	NA	NA	NA	NA	NA
	E3	Urola Exterior	1	IM19EDAMAME/03/014	43.3037	-2.24816	Basque Coast	Urola estuary	2019-09-23	NA	NA	NA	NA	NA
	1	Urola-OIKINA	4	IM19EDAMAME/04A/013_A	43.2677	-2.23426	Basque Coast	Urola	19/06/2019; 10/06/2020	Passable	NA	Unknown	NA	Unknown
	2	Urola-ABAJO CH REZUSTA	2	IM20EDAMAME/04/048_A	43.2611	-2.24152	Basque Coast	Urola	19/06/2019; 10/06/2020	Good permeability	NA	Unknown	NA	Unknown
	3	Urola-ZESTOA	4	IM19EDAMAME/04A/015_A	43.239	-2.2583	Basque Coast	Urola	2019-06-19	Impassable	NA	Not expected	NA	Not expected
27	1	Urumea-ERGOBIA	4	IM19EDAMAME/04A/016_A	43.2776	-1.95564	Basque Coast	Urumea	18/06/2019; 04/06/2020	Passable	NA	Unknown	NA	Unknown
	2	Urumea-KARABEL	2	IM20EDAMAME/04/043_A	43.2669	-1.96987	Basque Coast	Urumea	2020-06-04	Passable	NA	Unknown	NA	Unknown
	3	Urumea-LOIDI	2	IM19EDAMAME/04A/017_A	43.2539	-1.97048	Basque Coast	Urumea	18/06/2019; 04/06/2020	Passable	NA	Unknown	NA	Unknown
	4	Urumea-LASTAOLA	4	IM19EDAMAME/04A/018_A	43.2564	-1.94936	Basque Coast	Urumea	2019-06-18	Impassable	NA	Not expected	NA	Not expected
41	3	Anllons-Presa	1	Anllóns_1	43.23	-7.88	Galicia	Anllóns	2020-09-04	Passable	No visual records (6,7)	Not expected	Electrofising records (8,9,10)	Expected
	2	Anllons-Semeira_(Anllons)	1	Anllóns_2	43.22	-8.89	Galicia	Anllóns	2020-09-04	Passable	No visual records (6,7)	Not expected	Electrofising records (8,9,10)	Expected
	1	Anllons-Ponte_da_Garga	1	Anllóns_3	43.23	-8.89	Galicia	Anllóns	2020-09-04	Passable	No visual records (6,7)	Not expected	Electrofising records (8,9,10)	Expected
38	1	Eo-Area_Recreativa_San_Tirso_de_Abres1	2	Eo_1	43.41	-7.15	Galicia	Eo	2020-09-04	Passable	NA	Unknown	Electrofising records (8,9,10)	Expected
40	2	Landro-Naseiro	1	Landro_1	43.62	-7.59	Galicia	Landro	2020-09-04	Passable	NA	Unknown	NA	Unknown
	1	Landro-Puente_Medieval_Landrove	1	Landro_2	43.63	-7.6	Galicia	Landro	2020-09-04	Passable	NA	Unknown	NA	Unknown
39	1	Ouro-Desembocadura	1	Ouro	43.59	-7.3	Galicia	Ouro	2020-09-04	Passable	NA	Unknown	No Electrofising records (8,9,10)	Not expected
42	1	Tambre-Central_electrica	1	Tambre_I	42.83	-8.85	Galicia	Tambre	2020-09-23	Passable	Visual records (6,7)	Expected	Electrofising records (8,9,10)	Expected
43	6	Ulla-Ponte_Remesquide	1	Ulla_1	42.84	-8.34	Galicia	Ulla	2020-09-14	Passable	Visual records (6,7)	Expected	Electrofising records (8,9,10)	Expected
	5	Ulla-Ximonde_(encima_presa_=_aguas_arriba_de_la_presa)	1	Ulla_2	42.75	-8.46	Galicia	Ulla	2020-09-14	Passable	Visual records (6,7)	Expected	Electrofising records (8,9,10)	Expected
	4	Ulla-Pontevea	1	Ulla_3	42.76	-8.55	Galicia	Ulla	2020-09-14	Passable	Visual records (6,7)	Expected	Electrofising records (8,9,10)	Expected
	3	Ulla-Couso_(aguas_abajo_de_la_presa)	1	Ulla_4	42.75	-8.54	Galicia	Ulla	2020-09-14	Passable	Visual records (6,7)	Expected	Electrofising records (8,9,10)	Expected
	2	Ulla-Ponte_Sinde	1	Ulla_5	42.74	-8.59	Galicia	Ulla	2020-09-14	Passable	Visual records (6,7)	Expected	Electrofising records (8,9,10)	Expected
	1	Ulla-Herbón	1	Ulla_6	42.73	-8.63	Galicia	Ulla	2020-09-14	Passable	Visual records (6,7)	Expected	Electrofising records (8,9,10)	Expected
44	3	Umia-Ponte_Arnelas_(aguas_arriba_de_la_presa)1	1	Umia_1	42.54	-8.75	Galicia	Umia	2020-09-15	Passable	No visual records (6,7)	Not expected	Electrofising records (8,9,10)	Expected
	2	Umia-Ponte_Arnelas_(aguas_abajo_de_la_presa)2	1	Umia_2	42.53	-8.76	Galicia	Umia	2020-09-15	Passable	No visual records (6,7)	Not expected	Electrofising records (8,9,10)	Expected
	1	Umia-Cabanelas	2	Umia_3	42.51	-8.77	Galicia	Umia	2020-09-15	Passable	No visual records (6,7)	Not expected	Electrofising records (8,9,10)	Expected
2	1	Erriff-Eriff_or_Killary_Harbour	4	IFI_eDNA_2019_E1.1	53.6	-9.73	Ireland	Erriff	2019-10-16	Passable	No visual records (13)	Not expected	No electrofising records (13)	Not expected
4	1	Ilen-Ilen_Estuary1	4	IFI_eDNA_2019_K2.1	51.49	-9.4	Ireland	Ilen	2019-09-18	Passable	No visual records (13)	Not expected	No electrofising records (13)	Not expected
	2	Ilen-Ilen_Estuary2	4	IFI_eDNA_2019_K3.1	51.5	-9.39	Ireland	Ilen	2019-09-18	Passable	No visual records (13)	Not expected	No electrofising records (13)	Not expected
1	1	Inny-Ballinskellig1	3	IFI_eDNA_2019_BB1.1	51.79	-10.19	Ireland	Inny	2019-09-19	Passable	No visual records (13)	Not expected	No electrofising records (13)	Not expected
	2	Inny-Ballinskellig2	3	IFI_eDNA_2019_BB2.1	51.82	-10.18	Ireland	Inny	2019-09-19	Passable	No visual records (13)	Not expected	No electrofising records (13)	Not expected
3	1	Lee-Tralee_bay	4	IFI_eDNA_2019_K1.1	52.27	-9.86	Ireland	Lee	2019-09-12	Passable	No visual records (13)	Not expected	No electrofising records (13)	Not expected
5	1	Munster_Blackwater-Lower_Munster_Blackwater,_near_lighthouse	4	IFI_eDNA_2019_LMBW1.1	51.94	-7.84	Ireland	Munster_Blackwater	2019-08-28	Passable	Angling and bycatch (11,12,13)	Expected	Electrofishing records (13,14,15,16)	Expected
	2	Munster_Blackwater-Munster_Blackwater_u/s	4	IFI_eDNA_2019_Unk1	51.98	-7.86	Ireland	Munster_Blackwater	2019-08-27	Passable	Angling and bycatch (11,12,13)	Expected	Electrofishing records (13,14,15,16)	Expected
	3	Munster_Blackwater-Youghal_Bay1	4	IFI_eDNA_2019_YB2.1	51.94	-7.8	Ireland	Munster_Blackwater	2019-08-28	Passable	Angling and bycatch (11,12,13)	Expected	Electrofishing records (13,14,15,16)	Expected
	4	Munster_Blackwater-Youghal_Bay2	4	IFI_eDNA_2019_YB_3.1	51.94	-7.7	Ireland	Munster_Blackwater	2019-08-28	Passable	Angling and bycatch (11,12,13)	Expected	Electrofishing records (13,14,15,16)	Expected
7	1	Slaney-Irish_Sea-South_Western_Irish_Sea	4	IFI_eDNA_2019_SWIS5.1	52.31	-6.37	Ireland	Irish_Sea	2019-11-04	Passable	Angling and bycatch (11,12,13)	Expected	Electrofishing records (13,14,15,16)	Expected
	2	Slaney-Lower_Slaney_Estuary	4	IFI_eDNA_2019_LSlE6.1	52.33	-6.45	Ireland	Slaney	2019-09-04	Passable	Angling and bycatch (11,12,13)	Expected	Electrofishing records (13,14,15,16)	Expected
6	1	Suir-Celtic_Sea-Eastern_Celtic_Sea1	4	IFI_eDNA_2019_ECS_5.1	52.11	-7.06	Ireland	Celtic_Sea	2019-09-28	Passable	Angling and bycatch (11,12,13)	Expected	Electrofishing records (13,14,15,16)	Expected
	2	Suir-Celtic_Sea-Eastern_Celtic_Sea2	4	IFI_eDNA_2019_ECS4.1	52.03	-7.29	Ireland	Celtic_Sea	2019-09-28	Passable	Angling and bycatch (11,12,13)	Expected	Electrofishing records (13,14,15,16)	Expected
	3	Suir-Barrow,_Nore,_Suir1	3	IFI_eDNA_2019_BNS_3.1	52.22	-6.95	Ireland	Suir	2019-09-03	Passable	Angling and bycatch (11,12,13)	Expected	Electrofishing records (13,14,15,16)	Expected
	4	Suir-Barrow,_Nore,_Suir2	3	IFI_eDNA_2019_BNS1.1	52.2	-6.94	Ireland	Suir	2019-09-02	Passable	Angling and bycatch (11,12,13)	Expected	Electrofishing records (13,14,15,16)	Expected
	5	Suir-Barrow,_Nore,_Suir_-_near_power_station	4	IFI_eDNA_2019_BNS4.1	52.28	-6.99	Ireland	Suir	2019-09-03	Passable	Angling and bycatch (11,12,13)	Expected	Electrofishing records (13,14,15,16)	Expected
	6	Suir-Lower_Suir_Estuary,_Kings_channel	4	IFI_eDNA_2019_LSuE2.1	52.25	-7.04	Ireland	Suir	2019-09-02	Passable	Angling and bycatch (11,12,13)	Expected	Electrofishing records (13,14,15,16)	Expected
19	1	Hampshire_Avon-Chistchurch	1	CEFAS_eDNA_2019_Avon_3.1	50.7446	-1.78067	UK	Avon	2019-08-28	Passable	NA	Unknown	Electrofishing records (17)	Expected
	2	Hampshire_Avon-Sopley	1	CEFAS_eDNA_2019_Avon_3.2	50.7793	-1.78945	UK	Avon	2019-08-28	Medium-low permeability	No Electrofising records (17)	Not expected	Electrofishing records (17)	Expected
	3	Hampshire_Avon-Ringwood	1	CEFAS_eDNA_2019_Avon_3.3	50.8463	-1.79807	UK	Avon	2019-08-28	Medium-low permeability	No Electrofising records (17)	Not expected	Electrofishing records (17)	Expected
21	1	Axe-Station1	1	CEFAS_eDNA_2019_Axe_2.1	50.7293	-3.05113	UK	Axe	2019-08-30	Passable	No Electrofising records (17)	Not expected	Electrofishing records (17)	Expected
	2	Axe-Station2	1	CEFAS_eDNA_2019_Axe_2.2	50.7694	-3.01917	UK	Axe	2019-08-30	Medium-low permeability	No Electrofising records (17)	Not expected	Electrofishing records (17)	Expected
	3	Axe-Station3	1	CEFAS_eDNA_2019_Axe_2.3	50.818	-2.9574	UK	Axe	2019-08-30	Medium-low permeability	No Electrofising records (17)	Not expected	Electrofishing records (17)	Expected
9	1	Car-Station1	2	CEFAS_eDNA_2019_Car_16.1	57.8864	-4.38712	UK	Cassley	19/08/2019; 03/10/2019	Passable	No Electrofising records (17)	Not expected	No electrofising records (17)	Not expected
	2	Car-Station2	2	CEFAS_eDNA_2019_Car_16.2	57.8957	-4.5339	UK	Cassley	19/08/2019; 03/10/2019	Passable	No Electrofising records (17)	Not expected	No electrofising records (17)	Not expected
	3	Car-Station3	2	CEFAS_eDNA_2019_Car_16.3	57.8826	-4.59345	UK	Cassley	19/08/2019; 03/10/2019	Passable	No Electrofising records (17)	Not expected	No electrofising records (17)	Not expected
18	1	Welsh_Dee-Chester	1	CEFAS_eDNA_2019_Dee_W_4.1	53.1842	-2.89095	UK	Welsh_Dee	2019-08-22	Passable	Trap records (18)	Expected	Electrofishing records (18)	Expected
	2	Welsh_Dee-Churton	1	CEFAS_eDNA_2019_Dee_W_4.2	53.0992	-2.8969	UK	Welsh_Dee	2019-08-22	Medium-low permeability	No Electrofising records (18)	Not expected	Electrofishing records (18)	Expected
	3	Welsh_Dee-Bangor-on-Dee	1	CEFAS_eDNA_2019_Dee_W_4.3	53.003	-2.91378	UK	Welsh_Dee	2019-08-22	Medium-low permeability	No Electrofising records (18)	Not expected	Electrofishing records (18)	Expected
16	1	Eden-Station1	1	CEFAS_eDNA_2019_Eden_6.1	54.9038	-2.94265	UK	Eden	2019-08-21	Passable	No Electrofising records (17)	Unknown	Electrofishing records (17)	Expected
	2	Eden-Station2	1	CEFAS_eDNA_2019_Eden_6.2	54.9021	-2.82918	UK	Eden	2019-08-21	Passable	No Electrofising records (17)	Not expected	Electrofishing records (17)	Expected
	3	Eden-Station3	1	CEFAS_eDNA_2019_Eden_6.3	54.6951	-2.67468	UK	Eden	2019-08-21	Medium-low permeability	No Electrofising records (17)	Not expected	Electrofishing records (17)	Expected
20	1	Frome-Station1	1	CEFAS_eDNA_2019_Frome_18.1	50.6841	-2.11035	UK	Frome	2019-08-28	Passable	No Electrofising records (17)	Unknown	Electrofishing records (17)	Expected
	2	Frome-Station2	1	CEFAS_eDNA_2019_Frome_18.2	50.6821	-2.18285	UK	Frome	2019-08-28	Passable	No Electrofising records (17)	Not expected	Electrofishing records (17)	Expected
	3	Frome-Station3	1	CEFAS_eDNA_2019_Frome_18.3	50.7055	-2.27807	UK	Frome	2019-08-28	Medium-low permeability	No Electrofising records (17)	Not expected	Electrofishing records (17)	Expected
12	1	Hal-Station1	1	CEFAS_eDNA_2019_Hal_13.1	58.5419	-3.90023	UK	Halladale	2019-08-20	Passable	No Electrofising records (19)	Not expected	No electrofising records (19)	Not expected
	2	Hal-Station2	1	CEFAS_eDNA_2019_Hal_13.2	58.4739	-3.90163	UK	Halladale	2019-08-20	Passable	No Electrofising records (19)	Not expected	No electrofising records (19)	Not expected
	3	Hal-Station3	1	CEFAS_eDNA_2019_Hal_13.3	58.4119	-3.87773	UK	Halladale	2019-08-20	Passable	No Electrofising records (19)	Not expected	No electrofising records (19)	Not expected
17	1	Lune-Station1	1	CEFAS_eDNA_2019_Lune_5.1	54.0594	-2.79387	UK	Lune	2019-08-22	Passable	NA	Unknown	Electrofishing records (17)	Expected
	2	Lune-Station2	1	CEFAS_eDNA_2019_Lune_5.2	54.198	-2.59042	UK	Lune	2019-08-22	Medium-low permeability	No Electrofising records (17)	Not expected	Electrofishing records (17)	Expected
	3	Lune-Station3	1	CEFAS_eDNA_2019_Lune_5.3	54.3608	-2.58617	UK	Lune	2019-08-22	Medium-low permeability	No Electrofising records (17)	Not expected	Electrofishing records (17)	Expected
11	1	Nav-Station1	1	CEFAS_eDNA_2019_Nav_10.1	58.5108	-4.21562	UK	Naver	2019-08-20	Passable	No Electrofising records (19)	Not expected	Old electrofising records (19)	Unknown
	2	Nav-Station2	1	CEFAS_eDNA_2019_Nav_10.2	58.4328	-4.18795	UK	Naver	2019-08-20	Passable	No Electrofising records (19)	Not expected	Old electrofising records (19)	Unknown
	3	Nav-Station3	1	CEFAS_eDNA_2019_Nav_10.3	58.3647	-4.23185	UK	Naver	2019-08-20	Passable	No Electrofising records (19)	Not expected	Old electrofising records (19)	Unknown
10	1	Ness-Station1	2	CEFAS_eDNA_2019_Ness_8.1	57.468	-4.22858	UK	Ness	18/08/2019; 05/10/2019	Passable	No Electrofising records (19)	Not expected	Electrofishing records (19)	Expected
	2	Ness-Station2	2	CEFAS_eDNA_2019_Ness_8.2	57.4562	-4.2563	UK	Ness	18/08/2019; 05/10/2019	Medium-low permeability	No Electrofising records (19)	Not expected	Electrofishing records (19)	Expected
	3	Ness-Station3	2	CEFAS_eDNA_2019_Ness_8.3	57.3273	-4.47277	UK	Ness	18/08/2019; 05/10/2019	Medium-low permeability	No Electrofising records (19)	Not expected	Old electrofising records (19)	Unknown
8	1	Oyke-Station1	1	CEFAS_eDNA_2019_Oyke_9.1	57.9738	-4.60448	UK	Oykel	2019-08-19	Passable	No Electrofising records (19)	Not expected	Old electrofising records (19)	Unknown
	2	Oyke-Station2	1	CEFAS_eDNA_2019_Oyke_9.2	57.9673	-4.73003	UK	Oykel	2019-08-19	Medium-low permeability	No Electrofising records (19)	Not expected	Old electrofising records (19)	Unknown
	3	Oyke-Station3	1	CEFAS_eDNA_2019_Oyke_9.3	57.9937	-4.79987	UK	Oykel	2019-08-19	Medium-low permeability	No Electrofising records (19)	Not expected	Old electrofising records (19)	Unknown
15	1	Spey-Station1	2	CEFAS_eDNA_2019_Spey_7.1	57.6148	-3.10518	UK	Spey	17/08/2019; 03/10/2019	Passable	No Electrofising records (19)	Not expected	Electrofishing records (19)	Expected
	2	Spey-Station2	2	CEFAS_eDNA_2019_Spey_7.2	57.5281	-3.18872	UK	Spey	17/08/2019; 03/10/2019	Passable	No Electrofising records (19)	Not expected	Electrofishing records (19)	Expected
	3	Spey-Station3	2	CEFAS_eDNA_2019_Spey_7.3	57.4547	-3.29375	UK	Spey	17/08/2019; 03/10/2019	Passable	No Electrofising records (19)	Not expected	Electrofishing records (19)	Expected
22	1	Tamar-Drakewalls	1	CEFAS_eDNA_2019_Tam_1.1	50.5165	-4.20798	UK	Tamar	2019-08-30	Passable	Electrofising records (17)	Expected	Electrofishing records (19)	Expected
	2	Tamar-Horsebridge	1	CEFAS_eDNA_2019_Tam_1.2	50.5518	-4.25952	UK	Tamar	2019-08-30	Medium-low permeability	Electrofising records (17)	Expected	Electrofishing records (19)	Expected
	3	Tamar-Felldownhead	1	CEFAS_eDNA_2019_Tam_1.3	50.5483	-4.26017	UK	Tamar	2019-08-30	Medium-low permeability	No Electrofising records (17)	Not expected	Electrofishing records (19)	Expected
13	1	Thu-Station1	1	CEFAS_eDNA_2019_Thu_12.1	58.5846	-3.5292	UK	Thurso	2019-08-20	Passable	No Electrofising records (19)	Not expected	No electrofising records (19)	Not expected
	2	Thu-Station2	1	CEFAS_eDNA_2019_Thu_12.2	58.52	-3.48107	UK	Thurso	2019-08-20	Passable	No Electrofising records (19)	Not expected	No electrofising records (19)	Not expected
	3	Thu-Station3	1	CEFAS_eDNA_2019_Thu_12.3	58.4463	-3.49122	UK	Thurso	2019-08-20	Passable	No Electrofising records (19)	Not expected	No electrofising records (19)	Not expected
14	1	Wick-Station1	1	CEFAS_eDNA_2019_Wick_11.1	58.4531	-3.15872	UK	Wick	2019-08-20	Passable	No Electrofising records (19)	Not expected	No electrofising records (19)	Not expected
	2	Wick-Station2	1	CEFAS_eDNA_2019_Wick_11.2	58.4642	-3.3037	UK	Wick	2019-08-20	Passable	No Electrofising records (19)	Not expected	No electrofising records (19)	Not expected
24	1	Garonne-Caudrot	1	FR_Caudrot	44.57	-0.15	France	Garonne	2021-08-31	Passable	Reproduction observed (20)	Expected	NA	Unknown
	2	Garonne-Meilhan	1	FR_Meilhan	44.53	0.03	France	Garonne	2021-08-07	Passable	Juveniles observed (20)	Expected	Spawing ground (21)	Expected
	3	Garonne-Couthure Sur Garonne	1	FR_Couthure Amont	44.51	0.09	France	Garonne	2021-08-19	Passable	NA	Unknown	NA	Unknown
	4	Garonne-Caumont	1	FR_Caumont	44.45	0.17	France	Garonne	2021-08-25	Passable	NA	Unknown	NA	Unknown
	5	Garonne-Tonneins	1	FR_Tonneins	44.39	0.31	France	Garonne	2021-07-20	Passable	NA	Unknown	NA	Unknown
23	1	Dordogne-Pessac Sur Dordogne Aval	1	FR_Pessac sur Dordogne Aval	44.82	0.07	France	Dordogne	2021-07-26	Passable	Juveniles observed (20)	Expected	NA	Unknown
	2	Dordogne-Pessac Sur Dordogne Amont	1	FR_Pessac sur Dordogne Amont	44.83	0.08	France	Dordogne	2021-08-01	Passable	Juveniles observed (20)	Expected	NA	Unknown
	3	Dordogne-Le Fleix	1	FR_Le Fleix	44.87	0.25	France	Dordogne	2021-08-13	Passable	Interpolation	Expected	Larvae recorded (21)	Expected
	4	Dordogne-Bergerac	1	FR_Bergerac	44.84	0.44	France	Dordogne	2021-09-06	Passable	Reproduction observed (20)	Expected	Larvae recorded (21)	Expected
	References:
	1	https://www.ingurumena.ejgv.euskadi.eus/ac84aBuscadorWar/fichero/descargarFichero?ficheroid015=1101022
	2	https://www.irekibai.eu/wp-content/uploads/2020/03/Memoria_Seguimiento_Petromyzon_2019b.pdf	Leunda P.M., 2019. Seguimiento de la población de lamprea marina (Petromyzon marinus) en el río Bidasoa en 2019. Informe técnico elaborado por el Equipo Técnico de Gestión Piscícola de Gestión Ambiental de Navarra – Nafarraoako Ingurumen Kudeaketa S.A. para el Gobierno de Navarra en el marco del proyecto LIFE Irekibai LIFE14 NAT/ES/000186.
	3		Azpiroz, I., (2016) Estudio de las poblaciones de peces de los ríos de Bizkaia. Informe inédito de Ekolur SLL para el Departamento de Sostenibilidad y Medio Natural de la Diputación Foral de Bizkaia
	4	https://www.gipuzkoa.eus/documents/2945501/4293307/2018+Aingira+Oria.pdf/eb3fe638-a543-1a47-cec9-0f262466b2e8
	5	https://www.gipuzkoa.eus/documents/2945501/4293307/2022+Pesca+resumen.pdf/47727f6b-f9e4-4ad6-7604-b3fb60ff597a?t=1675683655647	Estudio Piscícola de los Ríos de Gipuzkoa, año 2022. Informe inédito de Ekolur SLL para el Departamento de Promoción Económica, Turismo y Medio Rural de la Diputación Foral de Gipuzkoa.
	6	https://www.researchgate.net/profile/Fernando-Cobo/publication/281823299_Marine_and_continental_distribution_and_dynamic_of_the_early_spawning_migration_of_twaite_shad_Alosa_fallax_Lacepede_1803_and_allis_shad_Alosa_alosa_Linnaeus_1758_in_the_Northwest_of_the_Iberian_Penin/links/575fc0a908ae9a9c955fc552/Marine-and-continental-distribution-and-dynamic-of-the-early-spawning-migration-of-twaite-shad…	Nachón, D. J., Mota, M., Antunes, C., Servia, M. J., & Cobo, F. (2016). Marine and continental distribution and dynamic of the early spawning migration of twaite shad (Alosa fallax (Lacépède, 1803)) and allis shad (Alosa alosa (Linnaeus, 1758)) in the north-west of the Iberian Peninsula.
	7	https://dialnet.unirioja.es/servlet/tesis?codigo=146926	Nachón, D. J. (2017). Dinámica poblacional y microquímica de los otolitos de las poblaciones de saboga," Alosa Fallax"(Lacépède, 1803), de los ríos Ulla y Miño, alosa fallax (lacépède, 1803), de los ríos ulla y miño (Doctoral dissertation, Universidade de Santiago de Compostela).
	8	https://www.publish.csiro.au/mf/mf15065	Silva, S., et al (2016);
	9	https://www.researchgate.net/publication/297716317_Advances_in_the_Study_of_Sea_Lamprey_Petromyzon_marinus_Linnaeus_1758_in_the_NW_of_the_Iberian_Peninsula	Silva, S., et al. (2016);
	10	https://www.researchgate.net/publication/257241182_Estado_de_conservacion_das_poboacions_de_lamprea_marina_en_rios_de_Galicia	Cobo, F., et al. (2010)
	11	https://link.springer.com/article/10.1007/s10750-008-9280-9	King, J. J., & Roche, W. K. (2008). Aspects of anadromous Allis shad (Alosa alosa Linnaeus) and Twaite shad (Alosa fallax Lacépède) biology in four Irish Special Areas of Conservation (SACs): status, spawning indications and implications for conservation designation. Hydrobiologia, 602, 145-154.
	12	https://onlinelibrary.wiley.com/doi/10.1111/j.1095-8649.2010.02768.x	Coscia, I., Rountree, V., King, J. J., Roche, W. K., & Mariani, S. (2010). A highly permeable species boundary between two anadromous fishes. Journal of Fish Biology, 77(5), 1137-1149.
	13		Gallagher, Tara (IFI unpublished data)
	14	https://www.researchgate.net/publication/242107792_The_Sea_Lamprey_Petromyzon_marinus_L_River_Lamprey_Lampetra_fluviatilis_L_and_Brook_Lamprey_Lampetra_planeri_Bloch_in_Ireland_General_Biology_Ecology_Distribution_And_Status_with_Recommendations_for_C	Igoe, F., Quigley, D. T. G., Marnell, F., Meskell, E., O'Connor, W., & Byrne, C. (2004). The sea lamprey Petromyzon marinus (L.), river lamprey Lampetra fluviatilis (L.) and brook lamprey Lampetra planeri (Bloch) in Ireland: general biology, ecology, distribution and status with recommendations for conservation. In Biology and Environment: Proceedings of the Royal Irish Academy (Vol. 104, No. 3, …
	15	https://www.researchgate.net/publication/237384947_A_review_of_the_ecology_and_distribution_of_three_lamprey_species_Lampetra_fluviatilis_L_Lampetra_planeri_Bloch_and_Petromyzon_marinus_L_A_context_for_conservation_and_biodiversity_considerations_in_I	Kelly, F. L., & King, J. J. (2001, December). A review of the ecology and distribution of three lamprey species, Lampetra fluviatilis (L.), Lampetra planeri (Bloch) and Petromyzon marinus (L.): a context for conservation and biodiversity considerations in Ireland. In biology and environment: Proceedings of the Royal Irish Academy (pp. 165-185). Royal Irish Academy.
	16	https://www.researchgate.net/publication/330411193_Length-based_assessment_of_larval_lamprey_population_structure_at_differing_spatial_scales	Shephard, S., Gallagher, T., Rooney, S. M., O'Gorman, N., Coghlan, B., & King, J. J. (2019). Length‐based assessment of larval lamprey population structure at differing spatial scales. Aquatic Conservation: Marine and Freshwater Ecosystems, 29(1), 39-46.
	17	https://www.data.gov.uk/dataset/823e7de7-33a2-4fc6-9a79-4c7672130094/freshwater-fish-surveys-nfpd	Environment Agency data
	18	https://wales-species.nbnatlas.org/species/NBNSYS0000188586	NRW (Natural Resources Wales)
	19	https://nbnatlas.org/	National Biodiversity Atlas (NBN)
	20	http://www.migado.fr/wp-content/uploads/2021/05/Rapport-ALAJUV20-def.pdf	Bouyssonnie et al. 2021
	21	http://www.migado.fr/wp-content/uploads/2022/07/rapport-suivi-lamproie-marine-ALPMG21-ALPMD21-def.pdf	Carry et al. 2021
