## Supplementary material for "Lessons learned from applying eDNA surveying to diadromous fish detection across the north-east Atlantic region": unknown and 38 not expected sites (Figure 2a; Table S3).

### Sheet: 05.Table S3
Table S3. eDNA detection outcomes for sea lamprey and shad across the study area by qPCR and dPCR. Note that dPCR was performed only on samples collected in Spain.
						Sea lamprey			European shad
Sample_ID	River	Lat	Lon	Sampling date	Location	qPCR (CT mean)	qPCR (detection/replicarin)	dPCR (Absolute copies/L)	qPCR (CT mean)	qPCR (detection/replicarin)	dPCR (Absolute copies/L)
IM20EDAMAME/04/058_A	Artibai	43.3202	-2.4538	2020-06-22	PUENTE	ND	ND	ND	ND	ND	ND
IM20EDAMAME/04/058_B	Artibai	43.3202	-2.4538	2020-06-22	PUENTE	ND	ND	ND	ND	ND	ND
IM20EDAMAME/04/059_A	Artibai	43.3131	-2.4554	2020-06-22	FREZADERO POTENCIAL	ND	ND	ND	ND	ND	ND
IM20EDAMAME/04/059_B	Artibai	43.3131	-2.4554	2020-06-22	FREZADERO POTENCIAL	ND	ND	ND	ND	ND	ND
IM20EDAMAME/04/060_A	Artibai	43.3128	-2.4608	2020-06-22	ABAJO AZUD	ND	ND	ND	ND	ND	ND
IM20EDAMAME/04/060_B	Artibai	43.3128	-2.4608	2020-06-22	ABAJO AZUD	ND	ND	ND	ND	ND	ND
IM20EDAMAME/04/050_A	Barbadun	43.3125	-3.12	2020-06-10	FREZADERO POTENCIAL	ND	ND	ND	ND	ND	ND
IM20EDAMAME/04/050_B	Barbadun	43.3125	-3.12	2020-06-10	FREZADERO POTENCIAL	ND	ND	ND	ND	ND	ND
IM20EDAMAME/04/051_A	Barbadun	43.3028	-3.1215	2020-06-10	FREZADERO BAJO CRUCE	ND	ND	ND	ND	ND	ND
IM20EDAMAME/04/051_B	Barbadun	43.3028	-3.1215	2020-06-10	FREZADERO BAJO CRUCE	ND	ND	184	ND	ND	ND
IM20EDAMAME/04/052_A	Barbadun	43.2959	-3.1256	2020-06-10	BAJO AZUD INFRANQUEABLE	ND	ND	202	ND	ND	ND
IM20EDAMAME/04/052_B	Barbadun	43.2959	-3.1256	2020-06-10	BAJO AZUD INFRANQUEABLE	ND	ND	180	ND	ND	ND
IM19EDAMAME/04A/001_A	Bidasoa	43.3116	-1.7371	2019-06-18	SAN MIGUEL-PIRAGUAS	ND	ND	ND	36.64	2024-05-04	321
IM19EDAMAME/04A/002_A	Bidasoa	43.2964	-1.73	2019-06-18	ABAJO MUGA NAVARRA	ND	ND	ND	35.13	2024-05-04	330
IM19EDAMAME/04B/001_B	Bidasoa	43.3116	-1.7371	2019-06-18	SAN MIGUEL-PIRAGUAS	ND	ND	ND	35.76	2024-05-04	890
IM19EDAMAME/04B/002_B	Bidasoa	43.2964	-1.73	2019-06-18	ABAJO MUGA NAVARRA	ND	ND	ND	36.08	2024-05-05	708
IM20EDAMAME/04/029_A	Bidasoa	43.3116	-1.7371	2020-05-05	SAN MIGUEL-PIRAGUAS	ND	ND	ND	36.04	2024-05-05	635
IM20EDAMAME/04/029_B	Bidasoa	43.3116	-1.7371	2020-05-05	SAN MIGUEL-PIRAGUAS	ND	ND	558	36.78	2024-05-05	770
IM20EDAMAME/04/030_A	Bidasoa	43.2964	-1.73	2020-05-05	ABAJO MUGA NAVARRA	ND	ND	ND	36.69	2024-05-04	240
IM20EDAMAME/04/030_B	Bidasoa	43.2964	-1.73	2020-05-05	ABAJO MUGA NAVARRA	36.87	2024-05-01	423	36.97	2024-05-05	211
IM20EDAMAME/04/031_A	Bidasoa	43.2905	-1.7124	2020-05-05	Station3	ND	ND	126	37.66	2024-05-01	ND
IM20EDAMAME/04/031_B	Bidasoa	43.2905	-1.7124	2020-05-05	Station3	ND	ND	103	39.1	2024-05-03	105
IM20EDAMAME/04/032_A	Bidasoa	43.3116	-1.7371	2020-05-20	SAN MIGUEL-PIRAGUAS	ND	ND	ND	33.33	2024-05-04	1460
IM20EDAMAME/04/032_B	Bidasoa	43.3116	-1.7371	2020-05-20	SAN MIGUEL-PIRAGUAS	37.42	2024-05-01	ND	34.23	2024-05-05	239
IM20EDAMAME/04/033_A	Bidasoa	43.2964	-1.73	2020-05-20	ABAJO MUGA NAVARRA	ND	ND	ND	35.79	2024-05-05	368
IM20EDAMAME/04/033_B	Bidasoa	43.2964	-1.73	2020-05-20	ABAJO MUGA NAVARRA	ND	ND	ND	33.84	2024-05-04	1789
IM20EDAMAME/04/034_A	Bidasoa	43.2905	-1.7124	2020-05-20	Station3	ND	ND	ND	37.52	2024-05-04	166
IM20EDAMAME/04/034_B	Bidasoa	43.2905	-1.7124	2020-05-20	Station3	ND	ND	ND	39.39	2024-05-02	63
IM20EDAMAME/04/035_A	Bidasoa	43.3116	-1.7371	2020-06-01	SAN MIGUEL-PIRAGUAS	37.13	2024-05-01	ND	33.92	2024-05-05	690
IM20EDAMAME/04/035_B	Bidasoa	43.3116	-1.7371	2020-06-01	SAN MIGUEL-PIRAGUAS	36.89	2024-05-01	ND	35.17	2024-05-05	722
IM20EDAMAME/04/036_A	Bidasoa	43.2964	-1.73	2020-06-01	ABAJO MUGA NAVARRA	ND	ND	ND	35.74	2024-05-05	402
IM20EDAMAME/04/036_B	Bidasoa	43.2964	-1.73	2020-06-01	ABAJO MUGA NAVARRA	ND	ND	ND	35.32	2024-05-05	400
IM20EDAMAME/04/037_A	Bidasoa	43.2905	-1.7124	2020-06-01	Station3	ND	ND	ND	36.63	2024-05-05	277
IM20EDAMAME/04/037_B	Bidasoa	43.2905	-1.7124	2020-06-01	Station3	ND	ND	ND	38.6	2024-05-03	240
IM20EDAMAME/04/061_A	Bidasoa	43.3116	-1.7371	2020-06-22	SAN MIGUEL-PIRAGUAS	ND	ND	ND	38.86	2024-05-02	389
IM20EDAMAME/04/061_B	Bidasoa	43.3116	-1.7371	2020-06-22	SAN MIGUEL-PIRAGUAS	ND	ND	ND	38.55	2024-05-02	228
IM20EDAMAME/04/062_A	Bidasoa	43.2964	-1.73	2020-06-22	ABAJO MUGA NAVARRA	ND	ND	ND	36.61	2024-05-05	700
IM20EDAMAME/04/062_B	Bidasoa	43.2964	-1.73	2020-06-22	ABAJO MUGA NAVARRA	ND	ND	ND	36.95	2024-05-04	220
IM20EDAMAME/04/063_A	Bidasoa	43.2905	-1.7124	2020-06-22	Station3	ND	ND	258	38.06	2024-05-02	249
IM20EDAMAME/04/063_B	Bidasoa	43.2905	-1.7124	2020-06-22	Station3	ND	ND	ND	37.98	2024-05-04	281
IM20EDAMAME/04/070_A	Bidasoa	43.3116	-1.7371	2020-06-24	SAN MIGUEL-PIRAGUAS	ND	ND	ND	37.62	2024-05-04	395
IM20EDAMAME/04/070_B	Bidasoa	43.3116	-1.7371	2020-06-24	SAN MIGUEL-PIRAGUAS	38.91	2024-05-01	ND	36.75	2024-05-05	635
IM20EDAMAME/04/071_A	Bidasoa	43.2964	-1.73	2020-06-24	ABAJO MUGA NAVARRA	ND	ND	ND	36.86	2024-05-05	543
IM20EDAMAME/04/071_B	Bidasoa	43.2964	-1.73	2020-06-24	ABAJO MUGA NAVARRA	ND	ND	ND	36.19	2024-05-04	473
IM20EDAMAME/04/069_A	Butroe	43.3818	-2.9207	2020-06-24	ABAJO AZUD ARBINA	ND	ND	ND	ND	ND	ND
IM20EDAMAME/04/069_B	Butroe	43.3818	-2.9207	2020-06-24	ABAJO AZUD ARBINA	ND	ND	ND	ND	ND	ND
IM19EDAMAME/04A/003_A	Deba	43.2562	-2.3873	2019-06-19	AB. MENDARO	ND	ND	ND	36.96	2024-05-05	309
IM19EDAMAME/04A/004_A	Deba	43.2368	-2.4006	2019-06-19	ABAJO CH ALZOLA	ND	ND	ND	37.4	2024-05-03	456
IM19EDAMAME/04A/005_A	Deba	43.2255	-2.4092	2019-06-19	ARRIBA AZUD CH ALZOLA	ND	ND	ND	ND	ND	ND
IM19EDAMAME/04A/006_A	Deba	43.2034	-2.4289	2019-06-19	ARRIBA AZUD CH BARRENA BERRI	ND	ND	ND	ND	ND	ND
IM19EDAMAME/04B/003_B	Deba	43.2562	-2.3873	2019-06-19	AB. MENDARO	ND	ND	ND	36.63	2024-05-05	1237
IM19EDAMAME/04B/004_B	Deba	43.2368	-2.4006	2019-06-19	ABAJO CH ALZOLA	ND	ND	ND	38.01	2024-05-05	341
IM19EDAMAME/04B/005_B	Deba	43.2255	-2.4092	2019-06-19	ARRIBA AZUD CH ALZOLA	ND	ND	ND	ND	ND	ND
IM19EDAMAME/04B/006_B	Deba	43.2034	-2.4289	2019-06-19	ARRIBA AZUD CH BARRENA BERRI	ND	ND	ND	ND	ND	ND
IM20EDAMAME/04/038_A	Deba	43.2562	-2.3873	2020-06-01	AB. MENDARO	ND	ND	ND	32.25	2024-05-05	2224
IM20EDAMAME/04/038_B	Deba	43.2562	-2.3873	2020-06-01	AB. MENDARO	ND	ND	ND	31.98	2024-05-05	5960
IM20EDAMAME/04/039_A	Deba	43.2368	-2.4006	2020-06-01	ABAJO CH ALZOLA	ND	ND	ND	35.31	2024-05-05	183
IM20EDAMAME/04/039_B	Deba	43.2368	-2.4006	2020-06-01	ABAJO CH ALZOLA	ND	ND	ND	34.77	2024-05-05	528
IM20EDAMAME/04/040_A	Deba	43.2255	-2.4092	2020-06-01	ARRIBA AZUD CH ALZOLA	ND	ND	ND	35.32	2024-05-02	404
IM20EDAMAME/04/040_B	Deba	43.2255	-2.4092	2020-06-01	ARRIBA AZUD CH ALZOLA	ND	ND	ND	ND	ND	ND
IM20EDAMAME/04/049_A	Ibaizabal	43.2432	-2.9213	2020-06-10	ABAJO AZUD	ND	ND	ND	ND	ND	ND
IM20EDAMAME/04/049_B	Ibaizabal	43.2432	-2.9213	2020-06-10	ABAJO AZUD	ND	ND	ND	ND	ND	ND
IM20EDAMAME/04/053_A	Kadagua	43.2515	-2.9752	2020-06-10	ABAJO AZUD	ND	ND	ND	31.1569	2024-05-05	15150
IM20EDAMAME/04/053_B	Kadagua	43.2515	-2.9752	2020-06-10	ABAJO AZUD	ND	ND	ND	32.3979	2024-05-05	5200
IM20EDAMAME/04/054_A	Kadagua	43.235	-3.0144	2020-06-10	ARRIBA ALONSOTEGI	ND	ND	ND	ND	ND	ND
IM20EDAMAME/04/054_B	Kadagua	43.235	-3.0144	2020-06-10	ARRIBA ALONSOTEGI	ND	ND	ND	ND	ND	ND
IM20EDAMAME/04/055_A	Kadagua	43.2277	-3.0164	2020-06-10	ARRIBA PRESA PESCA EHU	ND	ND	ND	ND	ND	ND
IM20EDAMAME/04/055_B	Kadagua	43.2277	-3.0164	2020-06-10	ARRIBA PRESA PESCA EHU	ND	ND	157	38.98	2024-05-01	157
IM20EDAMAME/04/066_A	Lea	43.3487	-2.5026	2020-06-24	ABAJO TRAMPA	ND	ND	ND	ND	ND	96
IM20EDAMAME/04/066_B	Lea	43.3487	-2.5026	2020-06-24	ABAJO TRAMPA	ND	ND	ND	ND	ND	ND
IM20EDAMAME/04/067_A	Lea	43.3437	-2.5069	2020-06-24	ABAJO ESTACION AFORO	ND	ND	ND	ND	ND	ND
IM20EDAMAME/04/067_B	Lea	43.3437	-2.5069	2020-06-24	ABAJO ESTACION AFORO	ND	ND	ND	ND	ND	ND
IM20EDAMAME/04/068_A	Lea	43.3396	-2.5134	2020-06-24	ABAJO AZUD-DUDA	ND	ND	ND	ND	ND	ND
IM20EDAMAME/04/068_B	Lea	43.3396	-2.5134	2020-06-24	ABAJO AZUD-DUDA	ND	ND	ND	ND	ND	ND
IM19EDAMAME/04A/007_A	Oiartzun	43.3078	-1.8843	2019-06-19	ABAJO ESTACION AFORO-LA FANDERIA	ND	ND	ND	ND	ND	ND
IM19EDAMAME/04A/008_A	Oiartzun	43.3041	-1.8851	2019-06-19	ARRIBA RAMPA FANDERIA	ND	ND	ND	ND	ND	ND
IM19EDAMAME/04B/007_B	Oiartzun	43.3078	-1.8843	2019-06-19	ABAJO ESTACION AFORO-LA FANDERIA	ND	ND	ND	ND	ND	ND
IM19EDAMAME/04B/008_B	Oiartzun	43.3041	-1.8851	2019-06-19	ARRIBA RAMPA FANDERIA	ND	ND	ND	ND	ND	ND
IM20EDAMAME/04/056_A	Oiartzun	43.3078	-1.8843	2020-06-22	ABAJO ESTACION AFORO-LA FANDERIA	ND	ND	ND	ND	ND	ND
IM20EDAMAME/04/056_B	Oiartzun	43.3078	-1.8843	2020-06-22	ABAJO ESTACION AFORO-LA FANDERIA	ND	ND	ND	ND	ND	ND
IM20EDAMAME/04/057_A	Oiartzun	43.3041	-1.8851	2020-06-22	ARRIBA RAMPA FANDERIA	ND	ND	139	ND	ND	ND
IM20EDAMAME/04/057_B	Oiartzun	43.3041	-1.8851	2020-06-22	ARRIBA RAMPA FANDERIA	ND	ND	ND	39.86	2024-05-01	ND
IM20EDAMAME/04/064_A	Oka	43.3128	-2.6715	2020-06-24	ABAJO AZUD	ND	ND	ND	35.05	2024-05-04	7132
IM20EDAMAME/04/064_B	Oka	43.3128	-2.6715	2020-06-24	ABAJO AZUD	ND	ND	ND	35.13	2024-05-05	1920
IM20EDAMAME/04/065_A	Oka	43.3038	-2.6766	2020-06-24	FREZADERO POTENCIAL	ND	ND	ND	ND	ND	ND
IM20EDAMAME/04/065_B	Oka	43.3038	-2.6766	2020-06-24	FREZADERO POTENCIAL	ND	ND	ND	ND	ND	ND
IM19EDAMAME/03/019_A	Oria	43.2173	-2.0226	2019-10-07	ANDOAIN	ND	ND	792	ND	ND	ND
IM19EDAMAME/03/020_B	Oria	43.2173	-2.0226	2019-10-07	ANDOAIN	ND	ND	ND	ND	ND	ND
IM19EDAMAME/03/021_A	Oria	43.1286	-2.0827	2019-10-08	AMAROZ	ND	ND	ND	ND	ND	136
IM19EDAMAME/03/022_B	Oria	43.1286	-2.0827	2019-10-08	AMAROZ	ND	ND	ND	ND	ND	ND
IM19EDAMAME/03/023_A	Oria	43.064	-2.1707	2019-10-08	ORDIZIA	ND	ND	ND	ND	ND	ND
IM19EDAMAME/03/024_B	Oria	43.064	-2.1707	2019-10-08	ORDIZIA	ND	ND	451	ND	ND	ND
IM19EDAMAME/03/025_A	Oria	43.0492	-2.1605	2019-10-08	ZALDIBIA	ND	ND	ND	ND	ND	ND
IM19EDAMAME/03/026_B	Oria	43.0492	-2.1605	2019-10-08	ZALDIBIA	ND	ND	ND	ND	ND	ND
IM19EDAMAME/03/027_A	Oria	43.2684	-2.1335	2019-10-09	ALTXERRI	ND	ND	ND	ND	ND	ND
IM19EDAMAME/03/028_B	Oria	43.2684	-2.1335	2019-10-09	ALTXERRI	ND	ND	ND	ND	ND	ND
IM19EDAMAME/03/029_A	Oria	43.2438	-2.1181	2019-10-09	SAN_PEDRO	ND	ND	ND	ND	ND	ND
IM19EDAMAME/03/030_B	Oria	43.2438	-2.1181	2019-10-09	SAN_PEDRO	ND	ND	ND	ND	ND	ND
IM19EDAMAME/03/031_A	Oria	43.2723	-2.03	2019-10-10	ZUBIETA	ND	ND	ND	ND	ND	ND
IM19EDAMAME/03/032_B	Oria	43.2723	-2.03	2019-10-10	ZUBIETA	ND	ND	ND	ND	ND	ND
IM19EDAMAME/03/033_A	Oria	43.0847	-2.1536	2019-10-11	LEGORRETA	ND	ND	ND	ND	ND	ND
IM19EDAMAME/03/034_B	Oria	43.0847	-2.1536	2019-10-11	LEGORRETA	ND	ND	ND	ND	ND	ND
IM19EDAMAME/03/035_A	Oria	42.9865	-2.2796	2019-10-11	ZEGAMA	ND	ND	ND	ND	ND	ND
IM19EDAMAME/03/036_B	Oria	42.9865	-2.2796	2019-10-11	ZEGAMA	ND	ND	ND	ND	ND	ND
IM19EDAMAME/04A/009_A	Oria	43.2637	-2.0514	2019-06-19	ABAJO AZUD ORBELDI	ND	ND	ND	36.28	2024-05-05	1483
IM19EDAMAME/04A/010_A	Oria	43.2756	-2.0339	2019-06-19	ZUBIETA	ND	ND	356	ND	ND	ND
IM19EDAMAME/04A/011_A	Oria	43.2503	-2.0212	2019-06-19	ABAJO AZUD BRUNET	ND	ND	216	ND	ND	ND
IM19EDAMAME/04A/012_A	Oria	43.2356	-2.0288	2019-06-19	ABAJO AZUD BAZKARDO	ND	ND	323	ND	ND	ND
IM19EDAMAME/04B/009_B	Oria	43.2637	-2.0514	2019-06-19	ABAJO AZUD ORBELDI	ND	ND	ND	35.8	2024-05-05	363
IM19EDAMAME/04B/010_B	Oria	43.2756	-2.0339	2019-06-19	ZUBIETA	ND	ND	ND	ND	ND	ND
IM19EDAMAME/04B/011_B	Oria	43.2503	-2.0212	2019-06-19	ABAJO AZUD BRUNET	ND	ND	532	ND	ND	ND
IM19EDAMAME/04B/012_B	Oria	43.2356	-2.0288	2019-06-19	ABAJO AZUD BAZKARDO	ND	ND	ND	ND	ND	ND
IM20EDAMAME/04/044_A	Oria	43.2637	-2.0514	2020-06-04	ABAJO AZUD ORBELDI	ND	ND	305	ND	ND	ND
IM20EDAMAME/04/044_B	Oria	43.2637	-2.0514	2020-06-04	ABAJO AZUD ORBELDI	ND	ND	ND	37.5	2024-05-03	ND
IM20EDAMAME/04/045_A	Oria	43.2756	-2.0339	2020-06-04	ZUBIETA	ND	ND	ND	ND	ND	ND
IM20EDAMAME/04/045_B	Oria	43.2756	-2.0339	2020-06-04	ZUBIETA	ND	ND	ND	ND	ND	ND
IM20EDAMAME/04/046_A	Oria	43.2503	-2.0212	2020-06-04	ABAJO AZUD BRUNET	ND	ND	ND	ND	ND	ND
IM20EDAMAME/04/046_B	Oria	43.2503	-2.0212	2020-06-04	ABAJO AZUD BRUNET	ND	ND	ND	ND	ND	ND
IM19EDAMAME/04A/013_A	Urola	43.2677	-2.2343	2019-06-19	OIKINA	ND	ND	ND	36.76	2024-05-01	156
IM19EDAMAME/04A/014_A	Urola	43.2611	-2.2415	2019-06-19	ABAJO CH REZUSTA	ND	ND	ND	ND	ND	ND
IM19EDAMAME/04A/015_A	Urola	43.239	-2.2583	2019-06-19	ZESTOA	ND	ND	ND	ND	ND	ND
IM19EDAMAME/04B/013_B	Urola	43.2677	-2.2343	2019-06-19	OIKINA	ND	ND	ND	38.34	2024-05-02	137
IM19EDAMAME/04B/014_B	Urola	43.2611	-2.2415	2019-06-19	ABAJO CH REZUSTA	ND	ND	ND	ND	ND	ND
IM19EDAMAME/04B/015_B	Urola	43.239	-2.2583	2019-06-19	ZESTOA	ND	ND	ND	ND	ND	ND
IM20EDAMAME/04/047_A	Urola	43.2677	-2.2343	2020-06-10	OIKINA	ND	ND	ND	37.85	2024-05-01	ND
IM20EDAMAME/04/047_B	Urola	43.2677	-2.2343	2020-06-10	OIKINA	ND	ND	ND	ND	ND	ND
IM20EDAMAME/04/048_A	Urola	43.2611	-2.2415	2020-06-10	Station2	ND	ND	ND	ND	ND	ND
IM20EDAMAME/04/048_B	Urola	43.2611	-2.2415	2020-06-10	Station2	ND	ND	ND	ND	ND	ND
IM19EDAMAME/04A/016_A	Urumea	43.2776	-1.9556	2019-06-18	ERGOBIA	ND	ND	ND	ND	ND	ND
IM19EDAMAME/04A/017_A	Urumea	43.2539	-1.9705	2019-06-18	LOIDI	ND	ND	ND	ND	ND	ND
IM19EDAMAME/04A/018_A	Urumea	43.2564	-1.9494	2019-06-18	LASTAOLA	ND	ND	70	ND	ND	ND
IM19EDAMAME/04B/016_B	Urumea	43.2776	-1.9556	2019-06-18	ERGOBIA	ND	ND	ND	ND	ND	ND
IM19EDAMAME/04B/017_B	Urumea	43.2539	-1.9705	2019-06-18	LOIDI	ND	ND	106	ND	ND	ND
IM19EDAMAME/04B/018_B	Urumea	43.2564	-1.9494	2019-06-18	LASTAOLA	ND	ND	ND	ND	ND	ND
IM20EDAMAME/04/041_A	Urumea	43.2776	-1.9556	2020-06-04	ERGOBIA	ND	ND	ND	ND	ND	ND
IM20EDAMAME/04/041_B	Urumea	43.2776	-1.9556	2020-06-04	ERGOBIA	ND	ND	ND	ND	ND	ND
IM20EDAMAME/04/042_A	Urumea	43.2539	-1.9705	2020-06-04	LOIDI	ND	ND	365	ND	ND	ND
IM20EDAMAME/04/042_B	Urumea	43.2539	-1.9705	2020-06-04	LOIDI	ND	ND	130	ND	ND	ND
IM20EDAMAME/04/043_A	Urumea	43.2564	-1.9494	2020-06-04	KARABEL	ND	ND	497	ND	ND	ND
IM20EDAMAME/04/043_B	Urumea	43.2564	-1.9494	2020-06-04	KARABEL	ND	ND	ND	ND	ND	ND
Anllóns_1	Anllóns	43.23	-7.88	2020-09-04	Presa	ND	ND	ND	ND	ND	ND
Anllóns_2	Anllóns	43.22	-8.89	2020-09-04	Semeira_(Anllóns)	ND	ND	180	ND	ND	ND
Anllóns_3	Anllóns	43.23	-8.89	2020-09-04	Ponte_da_Garga	ND	ND	ND	ND	ND	ND
Eo_1	Eo	43.41	-7.15	2020-09-04	Área_Recreativa_San_Tirso_de_Abres1	ND	ND	404	ND	ND	ND
Eo_2	Eo	43.41	-7.15	2020-09-04	Área_Recreativa_San_Tirso_de_Abres2	37.9	2024-05-02	475	ND	ND	ND
Landro_1	Landro	43.62	-7.59	2020-09-04	Naseiro	ND	ND	ND	ND	ND	ND
Landro_2	Landro	43.63	-7.6	2020-09-04	Puente_Medieval_Landrove	ND	ND	ND	ND	ND	ND
Ouro	Ouro	43.59	-7.3	2020-09-04	Desembocadura	ND	ND	ND	ND	ND	ND
Tambre_I	Tambre	42.83	-8.85	2020-09-23	Central_electrica	37.1	2024-05-02	95	ND	ND	ND
Ulla_1	Ulla	42.84	-8.34	2020-09-14	Ponte_Remesquide	36.56	2024-05-02	ND	ND	ND	ND
Ulla_2	Ulla	42.75	-8.46	2020-09-14	Ximonde_(encima_presa_=_aguas_arriba_de_la_presa)	36.84	2024-05-04	199	ND	ND	ND
Ulla_3	Ulla	42.76	-8.55	2020-09-14	Pontevea	37.62	2024-05-03	127	ND	ND	ND
Ulla_4	Ulla	42.75	-8.54	2020-09-14	Couso_(aguas_abajo_de_la_presa)	36.38	2024-05-03	ND	ND	ND	ND
Ulla_5	Ulla	42.74	-8.59	2020-09-14	Ponte_Sinde	35.46	2024-05-04	242	ND	ND	ND
Ulla_6	Ulla	42.73	-8.63	2020-09-14	Herbón	37.59	2024-05-01	102	ND	ND	ND
Umia_1	Umia	42.54	-8.75	2020-09-15	Ponte_Arnelas_(aguas_arriba_de_la_presa)1	35.49	2024-05-04	ND	ND	ND	ND
Umia_2	Umia	42.53	-8.76	2020-09-15	Ponte_Arnelas_(aguas_abajo_de_la_presa)2	36.27	2024-05-02	ND	ND	ND	ND
Umia_3	Umia	42.51	-8.77	2020-09-15	Cabanelas	35.24	2024-05-05	285	ND	ND	ND
Umia_4	Umia	42.51	-8.77	2020-09-15	Barrantes	36.5	2024-05-05	79	ND	ND	ND
IFI_eDNA_2019_ECS_5.1	Celtic_Sea	52.03	-7.29	2019-09-28	Eastern_Celtic_Sea2	ND	ND		38.96	2024-05-01
IFI_eDNA_2019_ECS_5.2	Celtic_Sea	52.03	-7.29	2019-09-28	Eastern_Celtic_Sea2	ND	ND		ND	ND
IFI_eDNA_2019_ECS_5.3	Celtic_Sea	52.03	-7.28	2019-09-28	Eastern_Celtic_Sea2	ND	ND		35.86	2024-05-01
IFI_eDNA_2019_ECS4.1	Celtic_Sea	52.11	-7.06	2019-09-28	Eastern_Celtic_Sea1	ND	ND		ND	ND
IFI_eDNA_2019_ECS4.2	Celtic_Sea	52.11	-7.06	2019-09-28	Eastern_Celtic_Sea1	ND	ND		ND	ND
IFI_eDNA_2019_ECS4.3	Erriff	52.11	-7.05	2019-09-28	Eastern_Celtic_Sea1	ND	ND		ND	ND
IFI_eDNA_2019_E1.1	Erriff	53.6	-9.73	2019-10-16	Eriff_or_Killary_Harbour	ND	ND		ND	ND
IFI_eDNA_2019_E1.2	Erriff	53.6	-9.73	2019-10-16	Eriff_or_Killary_Harbour	ND	ND		ND	ND
IFI_eDNA_2019_E1.3	Ilen	53.6	-9.73	2019-10-16	Eriff_or_Killary_Harbour	ND	ND		ND	ND
IFI_eDNA_2019_K2.1	Ilen	51.5	-9.39	2019-09-18	Ilen_Estuary2	ND	ND		ND	ND
IFI_eDNA_2019_K2.2	Ilen	51.5	-9.39	2019-09-18	Ilen_Estuary2	ND	ND		ND	ND
IFI_eDNA_2019_K2.3	Ilen	51.5	-9.39	2019-09-18	Ilen_Estuary2	ND	ND		ND	ND
IFI_eDNA_2019_K3.1	Ilen	51.5	-9.39	2019-09-18	Ilen_Estuary2	ND	ND		ND	ND
IFI_eDNA_2019_K3.2	Ilen	51.49	-9.4	2019-09-18	Ilen_Estuary1	ND	ND		39.51	2024-05-01
IFI_eDNA_2019_K3.3a	Ilen	51.49	-9.4	2019-09-18	Ilen_Estuary1	ND	ND		ND	ND
IFI_eDNA_2019_K3.3b	Inny	51.49	-9.4	2019-09-18	Ilen_Estuary1	ND	ND		ND	ND
IFI_eDNA_2019_BB1.1	Inny	51.79	-10.19	2019-09-19	Ballinskellig1	ND	ND		ND	ND
IFI_eDNA_2019_BB1.2	Inny	51.79	-10.19	2019-09-19	Ballinskellig1	ND	ND		ND	ND
IFI_eDNA_2019_BB2.1	Inny	51.82	-10.18	2019-09-19	Ballinskellig2	ND	ND		36.59	2024-05-01
IFI_eDNA_2019_BB2.2	Inny	51.82	-10.18	2019-09-19	Ballinskellig2	ND	ND		ND	ND
IFI_eDNA_2019_BB2.3	Irish_Sea	51.82	-10.19	2019-09-19	Ballinskellig2	ND	ND		ND	ND
IFI_eDNA_2019_SWIS5.1	Irish_Sea	52.31	-6.37	2019-11-04	South_Western_Irish_Sea	ND	ND		ND	ND
IFI_eDNA_2019_SWIS5.2	Irish_Sea	52.31	-6.37	2019-11-04	South_Western_Irish_Sea	ND	ND		ND	ND
IFI_eDNA_2019_SWIS5.3	Lee	52.31	-6.37	2019-11-04	South_Western_Irish_Sea	ND	ND		ND	ND
IFI_eDNA_2019_K1.1	Lee	52.27	-9.86	2019-09-12	Tralee_bay	ND	ND		ND	ND
IFI_eDNA_2019_K1.2	Lee	52.27	-9.86	2019-09-12	Tralee_bay	ND	ND		ND	ND
IFI_eDNA_2019_K1.3	Munster_Blackwater	52.27	-9.86	2019-09-12	Tralee_bay	ND	ND		ND	ND
IFI_eDNA_2019_LMBW1.1	Munster_Blackwater	51.98	-7.86	2019-08-27	Munster_Blackwater_u/s	ND	ND		ND	ND
IFI_eDNA_2019_LMBW1.2	Munster_Blackwater	51.98	-7.86	2019-08-27	Munster_Blackwater_u/s	ND	ND		39.97	2024-05-01
IFI_eDNA_2019_LMBW1.3	Munster_Blackwater	51.98	-7.86	2019-08-27	Munster_Blackwater_u/s	ND	ND		ND	ND
IFI_eDNA_2019_Unk1	Munster_Blackwater	51.94	-7.84	2019-08-28	Lower_Munster_Blackwater,_near_lighthouse	ND	ND		ND	ND
IFI_eDNA_2019_Unk2	Munster_Blackwater	51.94	-7.84	2019-08-28	Lower_Munster_Blackwater,_near_lighthouse	ND	ND		39.93	2024-05-01
IFI_eDNA_2019_Unk3	Munster_Blackwater	51.94	-7.84	2019-08-28	Lower_Munster_Blackwater,_near_lighthouse	ND	ND		38.94	2024-05-01
IFI_eDNA_2019_YB2.1	Munster_Blackwater	51.94	-7.8	2019-08-28	Youghal_Bay1	ND	ND		ND	ND
IFI_eDNA_2019_YB2.2	Munster_Blackwater	51.94	-7.8	2019-08-28	Youghal_Bay1	ND	ND		ND	ND
IFI_eDNA_2019_YB2.3	Munster_Blackwater	51.94	-7.8	2019-08-28	Youghal_Bay1	ND	ND		38.41	2024-05-01
IFI_eDNA_2019_YB_3.1	Munster_Blackwater	51.94	-7.7	2019-08-28	Youghal_Bay2	ND	ND		ND	ND
IFI_eDNA_2019_YB_3.2	Munster_Blackwater	51.94	-7.7	2019-08-28	Youghal_Bay2	ND	ND		ND	ND
IFI_eDNA_2019_YB_3.3	Slaney	51.94	-7.69	2019-08-28	Youghal_Bay2	ND	ND		ND	ND
IFI_eDNA_2019_LSlE6.1	Slaney	52.33	-6.45	2019-09-04	Lower_Slaney_Estuary	ND	ND		ND	ND
IFI_eDNA_2019_LSlE6.2	Slaney	52.33	-6.45	2019-09-04	Lower_Slaney_Estuary	ND	ND		39.43	2024-05-02
IFI_eDNA_2019_LSlE6.3	Suir	52.33	-6.44	2019-09-04	Lower_Slaney_Estuary	ND	ND		38.935	2024-05-02
IFI_eDNA_2019_BNS_3.1	Suir	52.2	-6.94	2019-09-02	Barrow,_Nore,_Suir2	ND	ND		ND	ND
IFI_eDNA_2019_BNS_3.3	Suir	52.2	-6.94	2019-09-02	Barrow,_Nore,_Suir2	ND	ND		ND	ND
IFI_eDNA_2019_BNS1.1	Suir	52.19	-6.94	2019-09-02	Barrow,_Nore,_Suir2	ND	ND		ND	ND
IFI_eDNA_2019_BNS1.2	Suir	52.25	-7.04	2019-09-02	Lower_Suir_Estuary,_Kings_channel	ND	ND		39.89	2024-05-03
IFI_eDNA_2019_BNS1.3	Suir	52.25	-7.04	2019-09-02	Lower_Suir_Estuary,_Kings_channel	ND	ND		ND	ND
IFI_eDNA_2019_BNS4.1	Suir	52.25	-7.04	2019-09-02	Lower_Suir_Estuary,_Kings_channel	ND	ND		ND	ND
IFI_eDNA_2019_BNS4.2	Suir	52.28	-6.99	2019-09-03	Barrow,_Nore,_Suir_-_near_power_station	ND	ND		ND	ND
IFI_eDNA_2019_BNS4.3	Suir	52.28	-6.99	2019-09-03	Barrow,_Nore,_Suir_-_near_power_station	ND	ND		ND	ND
IFI_eDNA_2019_LSuE2.1	Suir	52.27	-6.98	2019-09-03	Barrow,_Nore,_Suir_-_near_power_station	ND	ND		ND	ND
IFI_eDNA_2019_LSuE2.2	Suir	52.22	-6.95	2019-09-03	Barrow,_Nore,_Suir1	ND	ND		ND	ND
IFI_eDNA_2019_LSuE2.3	Hampshire_Avon	52.22	-6.95	2019-09-03	Barrow,_Nore,_Suir1	ND	ND		ND	ND
CEFAS_eDNA_2019_Avon_3.1	Hampshire_Avon	50.7446	-1.78067	2019-08-28	Chistchurch	ND	ND		ND	ND
CEFAS_eDNA_2019_Avon_3.2	Hampshire_Avon	50.7793	-1.78945	2019-08-28	Sopley	ND	ND		ND	ND
CEFAS_eDNA_2019_Avon_3.3	Axe	50.8463	-1.79807	2019-08-28	Ringwood	ND	ND		ND	ND
CEFAS_eDNA_2019_Axe_2.1	Axe	50.7293	-3.05113	2019-08-30	Station1	ND	ND		ND	ND
CEFAS_eDNA_2019_Axe_2.2	Axe	50.7694	-3.01917	2019-08-30	Station2	ND	ND		ND	ND
CEFAS_eDNA_2019_Axe_2.3	Car	50.818	-2.9574	2019-08-30	Station3	ND	ND		ND	ND
CEFAS_eDNA_2019_Car_16.1	Car	57.8864	-4.38712	2019-08-19	Station1	ND	ND		ND	ND
CEFAS_eDNA_2019_Car2_17.1	Car	57.8864	-4.38712	2019-10-03	Station1	ND	ND		ND	ND
CEFAS_eDNA_2019_Car_16.2	Car	57.8957	-4.5339	2019-08-19	Station2	ND	ND		ND	ND
CEFAS_eDNA_2019_Car2_17.2	Car	57.8957	-4.5339	2019-10-03	Station2	ND	ND		ND	ND
CEFAS_eDNA_2019_Car_16.3	Car	57.8826	-4.59345	2019-08-19	Station3	ND	ND		ND	ND
CEFAS_eDNA_2019_Car2_17.3	Welsh_Dee	57.8826	-4.59345	2019-10-03	Station3	ND	ND		ND	ND
CEFAS_eDNA_2019_Dee_W_4.1	Welsh_Dee	53.1842	-2.89095	2019-08-22	Chester	38.645	2024-05-02		ND	ND
CEFAS_eDNA_2019_Dee_W_4.2	Welsh_Dee	53.0992	-2.8969	2019-08-22	Churton	38.92	2024-05-01		ND	ND
CEFAS_eDNA_2019_Dee_W_4.3	Eden	53.003	-2.91378	2019-08-22	Bangor-on-Dee	ND	ND		ND	ND
CEFAS_eDNA_2019_Eden_6.1	Eden	54.9038	-2.94265	2019-08-21	Station1	ND	ND		ND	ND
CEFAS_eDNA_2019_Eden_6.2	Eden	54.9021	-2.82918	2019-08-21	Station2	ND	ND		ND	ND
CEFAS_eDNA_2019_Eden_6.3	Frome	54.6951	-2.67468	2019-08-21	Station3	ND	ND		ND	ND
CEFAS_eDNA_2019_Frome_18.1	Frome	50.6841	-2.11035	2019-08-28	Station1	ND	ND		ND	ND
CEFAS_eDNA_2019_Frome_18.2	Frome	50.6821	-2.18285	2019-08-28	Station2	ND	ND		ND	ND
CEFAS_eDNA_2019_Frome_18.3	Hal	50.7055	-2.27807	2019-08-28	Station3	ND	ND		ND	ND
CEFAS_eDNA_2019_Hal_13.1	Hal	58.5419	-3.90023	2019-08-20	Station1	ND	ND		ND	ND
CEFAS_eDNA_2019_Hal_13.2	Hal	58.4739	-3.90163	2019-08-20	Station2	ND	ND		ND	ND
CEFAS_eDNA_2019_Hal_13.3	Lune	58.4119	-3.87773	2019-08-20	Station3	ND	ND		ND	ND
CEFAS_eDNA_2019_Lune_5.1	Lune	54.0594	-2.79387	2019-08-22	Station1	ND	ND		ND	ND
CEFAS_eDNA_2019_Lune_5.2	Lune	54.198	-2.59042	2019-08-22	Station2	ND	ND		ND	ND
CEFAS_eDNA_2019_Lune_5.3	Nav	54.3608	-2.58617	2019-08-22	Station3	ND	ND		ND	ND
CEFAS_eDNA_2019_Nav_10.1	Nav	58.5108	-4.21562	2019-08-20	Station1	ND	ND		ND	ND
CEFAS_eDNA_2019_Nav_10.2	Nav	58.4328	-4.18795	2019-08-20	Station2	ND	ND		ND	ND
CEFAS_eDNA_2019_Nav_10.3	Ness	58.3647	-4.23185	2019-08-20	Station3	ND	ND		ND	ND
CEFAS_eDNA_2019_Ness_8.1	Ness	57.468	-4.22858	2019-10-05	Station1	ND	ND		ND	ND
CEFAS_eDNA_2019_Ness2_15.1	Ness	57.468	-4.22858	2019-08-18	Station1	ND	ND		ND	ND
CEFAS_eDNA_2019_Ness_8.2	Ness	57.4562	-4.2563	2019-08-18	Station2	ND	ND		ND	ND
CEFAS_eDNA_2019_Ness2_15.2	Ness	57.4562	-4.2563	2019-10-05	Station2	ND	ND		ND	ND
CEFAS_eDNA_2019_Ness_8.3	Ness	57.3273	-4.47277	2019-08-18	Station3	ND	ND		ND	ND
CEFAS_eDNA_2019_Ness2_15.3	Oyke	57.3273	-4.47277	2019-10-05	Station3	ND	ND		ND	ND
CEFAS_eDNA_2019_Oyke_9.1	Oyke	57.9738	-4.60448	2019-08-19	Station1	ND	ND		ND	ND
CEFAS_eDNA_2019_Oyke_9.2	Oyke	57.9673	-4.73003	2019-08-19	Station2	ND	ND		ND	ND
CEFAS_eDNA_2019_Oyke_9.3	Spey	57.9937	-4.79987	2019-08-19	Station3	ND	ND		ND	ND
CEFAS_eDNA_2019_Spey_7.1	Spey	57.6148	-3.10518	2019-08-17	Station1	ND	ND		ND	ND
CEFAS_eDNA_2019_Spey2_14.1	Spey	57.6148	-3.10518	2019-10-03	Station1	ND	ND		ND	ND
CEFAS_eDNA_2019_Spey_7.2	Spey	57.5281	-3.18872	2019-08-17	Station2	ND	ND		ND	ND
CEFAS_eDNA_2019_Spey2_14.2	Spey	57.5281	-3.18872	2019-10-03	Station2	ND	ND		ND	ND
CEFAS_eDNA_2019_Spey_7.3	Spey	57.4547	-3.29375	2019-08-17	Station3	ND	ND		ND	ND
CEFAS_eDNA_2019_Spey2_14.3	Tamar	57.4547	-3.29375	2019-10-03	Station3	ND	ND		ND	ND
CEFAS_eDNA_2019_Tam_1.1	Tamar	50.5165	-4.20798	2019-08-30	Drakewalls	39.95	2024-05-01		36.55	2024-05-01
CEFAS_eDNA_2019_Tam_1.2	Tamar	50.5518	-4.25952	2019-08-30	Horsebridge	37.07	2024-05-01		ND	ND
CEFAS_eDNA_2019_Tam_1.3	Thu	50.5483	-4.26017	2019-08-30	Felldownhead	ND	ND		ND	ND
CEFAS_eDNA_2019_Thu_12.1	Thu	58.5846	-3.5292	2019-08-20	Station1	ND	ND		ND	ND
CEFAS_eDNA_2019_Thu_12.2	Thu	58.52	-3.48107	2019-08-20	Station2	ND	ND		ND	ND
CEFAS_eDNA_2019_Thu_12.3	Wick	58.4463	-3.49122	2019-08-20	Station3	ND	ND		ND	ND
CEFAS_eDNA_2019_Wick_11.1	Wick	58.4531	-3.15872	2019-08-20	Station1	ND	ND		ND	ND
CEFAS_eDNA_2019_Wick_11.2	Dordogne	58.4642	-3.3037	2019-08-20	Station2	ND	ND		ND	ND
FR_Bergerac	Garonne	44.84	0.44	2021-09-06	Bergerac	ND	ND		ND	ND
FR_Caudrot	Garonne	44.57	-0.15	2021-08-31	Caudrot	ND	ND		ND	ND
FR_Caumont	Garonne	44.45	0.17	2021-08-25	Caumont	ND	ND		39.5587	2024-05-01
FR_Couthure Amont	Dordogne	44.51	0.09	2021-08-19	Couthure Sur Garonne	ND	ND		34.9469	2024-05-01
FR_Le Fleix	Garonne	44.87	0.25	2021-08-13	Le Fleix	ND	ND		ND	ND
FR_Meilhan	Dordogne	44.53	0.03	2021-08-07	Meilhan	ND	ND		ND	ND
FR_Pessac sur Dordogne Amont	Dordogne	44.83	0.08	2021-08-01	Pessac Sur Dordogne Amont	ND	ND		ND	ND
FR_Pessac sur Dordogne Aval	Garonne	44.82	0.07	2021-07-26	Pessac Sur Dordogne Aval	ND	ND		ND	ND
FR_Tonneins		44.39	0.31	44397	Tonneins	ND	ND		ND	ND
